# Protistan grazing impacts microbial communities and carbon cycling at deep-sea hydrothermal vents

**DOI:** 10.1101/2021.02.08.430233

**Authors:** Sarah K. Hu, Erica L. Herrera, Amy R. Smith, Maria G. Pachiadaki, Virginia P. Edgcomb, Sean P. Sylva, Eric W. Chan, Jeffrey S. Seewald, Christopher R. German, Julie A. Huber

## Abstract

Microbial eukaryotes (or protists) in marine ecosystems are a link between microbial primary producers and all higher trophic levels. The rate at which heterotrophic protistan grazers consume microbial prey and recycle organic matter is an important factor that influences marine microbial food webs and carbon cycling. At deep-sea hydrothermal vents, chemosynthetic bacteria and archaea form the base of a food web that functions in the absence of sunlight, but the role of protistan grazers in these highly productive ecosystems is largely unexplored. Here, we pair grazing experiments with a molecular survey to quantify protistan grazing and to characterize the composition of vent-associated protists in low-temperature venting fluids from Gorda Ridge in the North East (NE) Pacific Ocean. Results reveal protists exert higher predation pressure at vents compared to the surrounding deep seawater environment and may account for consuming 28-62% of the daily stock of prokaryotic biomass within the hydrothermal vent food web. The vent-associated protistan community was more species rich relative to the background deep sea, and patterns in the distribution and co-occurrence of vent microbes provide additional insights into potential predator-prey interactions. Ciliates, followed by dinoflagellates, Syndiniales, rhizaria, and stramenopiles dominated the vent protist community and included bacterivorous species, species known to host symbionts, and parasites. Our findings provide an estimate of protistan grazing pressure within hydrothermal vent food webs, highlighting the role that diverse deep-sea protistan communities have in carbon cycling.

**Significance:** Heterotrophic protists are ubiquitous in all aquatic ecosystems and represent an important ecological link because they transfer organic carbon from primary producers to higher trophic levels. Here, we quantify the predator-prey trophic interaction among protistan grazers and microbial prey at multiple sites of hydrothermal venting near the Gorda Ridge spreading center in the NE Pacific Ocean. Grazing pressure was higher at the site of active diffuse flow and was carried out by a highly diverse assemblage of protistan species; elevated grazing rates are attributed to higher concentrations of chemosynthetic microorganisms and biological diversity localized to hydrothermal vent environments.
