## Supplementary material for "Protistan grazing impacts microbial communities and carbon cycling at deep-sea hydrothermal vents": Table S4

### Sheet: Table S4
Table S4. Total number of ASVs (top table) and sequences (bottom table) for each protist group at the class or family level. Taxonomic levels were curated to the class or family level as shown in Figure 3. Columns list each sample type and represent the average across replicates and the sum across samples from the same grazing incubation.
Taxa	Taxa2	ASV_total_Candelabra.Plume.in.situ	ASV_total_Candelabra.Vent.Grazing	ASV_total_Candelabra.Vent.in.situ	ASV_total_Deep.seawater.in.situ	ASV_total_Mt.Edwards.Plume.in.situ	ASV_total_Mt.Edwards.Vent.Grazing	ASV_total_Mt.Edwards.Vent.in.situ	ASV_total_Near.vent.BW.Grazing	ASV_total_Near.vent.BW.in.situ	ASV_total_Shallow.seawater.in.situ	ASV_total_SirVentsAlot.Vent.Grazing	ASV_total_SirVentsAlot.Vent.in.situ	ASV_total_Venti.Latte.Vent.Grazing	ASV_total_Venti.Latte.Vent.in.situ
Alveolata-Ciliates	Ciliates-Other	7	7	22	6	15	23	17	20	10	15	5	22	7	17
Alveolata-Ciliates	Heterotrichea	1	2	2	1	1	7	2	1	1	1	3	8	1	2
Alveolata-Ciliates	Litostomatea	3	2	4	0	4	8	4	9	0	3	2	12	4	8
Alveolata-Ciliates	Nassophorea	7	4	13	8	11	10	17	22	8	20	3	14	5	16
Alveolata-Ciliates	Oligohymenophorea	39	38	112	17	123	65	45	48	37	102	22	81	32	71
Alveolata-Ciliates	Phyllopharyngea	2	1	9	5	11	20	14	16	5	22	11	16	26	27
Alveolata-Ciliates	Plagiopylea	1	2	1	0	0	5	2	1	0	0	1	4	7	29
Alveolata-Ciliates	Spirotrichea-Choreotrichida	6	11	24	12	9	19	19	23	23	28	7	22	8	12
Alveolata-Ciliates	Spirotrichea-Euplotia	1	0	5	0	1	7	5	2	1	0	0	5	9	12
Alveolata-Ciliates	Spirotrichea-Other	2	4	3	6	4	3	6	7	5	8	1	18	4	9
Alveolata-Ciliates	Spirotrichea-Strombidiida	14	63	65	74	38	46	67	48	44	44	27	134	18	68
Alveolata-Ciliates	Spirotrichea-Tintinnida	3	0	4	0	3	5	7	7	3	5	3	8	4	1
Alveolata-Dinoflagellates	Alveolata-Other	35	38	189	78	57	79	58	95	94	72	40	137	46	57
Alveolata-Dinoflagellates	Gymnodiniales	14	6	28	27	18	18	21	15	15	15	11	30	4	15
Alveolata-Dinoflagellates	Peridiniales	1	4	10	1	3	6	6	5	7	2	1	11	1	2
Alveolata-Dinoflagellates	Prorocentrales	2	2	7	6	4	10	10	7	8	2	5	11	3	10
Alveolata-Other	Alveolata-Other	3	3	59	2	5	16	3	16	5	4	3	18	5	12
Alveolata-Other	Apicomplexa	1	1	3	0	1	1	0	0	0	1	0	1	1	1
Alveolata-Syndiniales	Syndiniales Dino-Groups (I-V)	145	85	458	98	91	322	180	285	206	132	101	284	78	121
Archaeplastida-Chlorophyta	Archaeplastida-Chlorophyta	8	7	10	15	7	15	17	15	7	2	10	15	3	15
Hacrobia-Haptophyta	Hacrobia-Haptophyta	9	33	15	73	21	48	68	25	29	4	20	68	6	42
Hacrobia-Other	Centroheliozoa	8	2	6	6	11	7	5	5	4	9	5	14	3	13
Hacrobia-Other	Hacrobia-Other	1	0	0	1	0	0	4	0	0	0	0	0	0	0
Hacrobia-Other	Katablepharidophyta	1	2	3	3	3	5	9	2	0	2	4	5	1	5
Hacrobia-Other	Telonemia	4	7	7	7	6	13	17	7	6	3	7	21	3	17
Opisthokonta-Metazoa	Annelida	4	2	3	1	3	10	17	0	0	0	0	2	13	10
Opisthokonta-Metazoa	Arthropoda	2	3	5	2	0	12	8	3	3	1	7	5	14	9
Opisthokonta-Metazoa	Cnidaria	28	1	19	11	23	5	3	6	13	4	1	11	1	5
Opisthokonta-Metazoa	Craniata	1	0	1	1	1	1	0	1	1	0	0	0	0	1
Opisthokonta-Metazoa	Ctenophora	3	0	1	3	1	1	1	2	3	0	0	0	0	0
Opisthokonta-Metazoa	Urochordata	1	0	0	1	1	0	2	2	1	0	0	1	0	1
Opisthokonta-Other	Choanoflagellatea	9	11	11	13	21	27	23	26	27	20	8	28	11	14
Opisthokonta-Other	Opisthokonta-Other	1	3	16	5	10	29	15	20	12	0	6	23	26	53
Rhizaria-Cercozoa	Endomyxa	1	2	10	5	1	8	2	5	4	0	1	13	4	11
Rhizaria-Cercozoa	Filosa-Imbricatea	1	2	3	1	2	3	2	3	0	1	2	5	4	10
Rhizaria-Radiolaria	Polycystinea-Collodaria	10	0	1	0	3	1	1	2	0	0	0	1	1	1
Rhizaria-Radiolaria	Polycystinea-Nassellaria	5	1	16	2	0	9	9	12	10	3	1	5	4	3
Rhizaria-Radiolaria	Polycystinea-Spumellarida	31	0	19	8	10	10	2	7	3	5	1	10	2	2
Rhizaria-Radiolaria	RAD-A	2	3	6	0	3	11	7	10	6	7	4	9	7	7
Rhizaria-Radiolaria	RAD-B	24	30	63	21	16	53	39	54	52	4	11	44	55	40
Rhizaria-Radiolaria	RAD-C	7	10	16	11	5	16	15	20	18	4	8	25	9	16
Rhizaria-Radiolaria	Rhizaria-Acantharea	26	21	102	18	67	70	31	72	37	105	16	68	24	28
Rhizaria-Radiolaria	Rhizaria-Radiolaria	5	1	15	2	7	5	2	4	7	3	0	9	2	5
Stramenopiles-MAST	MAST	28	40	89	50	93	82	74	64	55	102	32	113	24	66
Stramenopiles-Ochrophyta	Bacillariophyta	12	34	21	20	40	28	23	19	19	34	17	57	8	8
Stramenopiles-Ochrophyta	Bolidophyceae	4	6	14	2	14	9	8	6	9	7	2	13	5	7
Stramenopiles-Ochrophyta	Chrysophyceae	3	9	45	26	46	30	27	24	24	26	17	43	20	54
Stramenopiles-Ochrophyta	Dictyochophyceae	3	4	9	12	14	7	13	2	4	1	7	14	0	9
Stramenopiles-Ochrophyta	MOCH	1	2	12	7	18	10	15	4	1	2	13	19	0	9
Stramenopiles-Ochrophyta	Pelagophyceae	1	3	3	16	17	5	5	2	3	3	7	21	0	5
Stramenopiles-Ochrophyta	Stramenopiles-Other	4	9	41	9	26	13	11	7	10	4	6	22	15	31
Stramenopiles-Other	Stramenopiles-Other	7	32	94	30	40	65	46	71	63	46	11	75	71	169
Unassigned-Eukaryote	Unassigned-Eukaryote	37	23	172	50	99	90	66	104	69	77	15	176	54	223
Alveolata-Ciliates	Spirotrichea-Hypotrichia	0	1	1	1	0	3	0	6	3	0	0	1	3	8
Alveolata-Dinoflagellates	Gonyaulacales	0	1	2	0	0	0	4	0	1	0	2	3	0	1
Amoebozoa	Breviatea	0	1	2	0	0	3	1	0	0	0	1	1	1	5
Amoebozoa	Lobosa	0	1	1	0	0	8	3	14	0	0	2	3	9	13
Apusozoa	Apusomonadidae	0	1	4	0	0	1	3	1	0	0	0	0	2	7
Apusozoa	Hilomonadea	0	1	0	1	1	0	0	3	1	1	1	0	3	3
Archaeplastida-Other	Archaeplastida-Other	0	2	2	2	0	2	2	2	4	0	0	1	1	1
Hacrobia-Cryptophyta	Hacrobia-Cryptophyta	0	7	6	9	2	9	5	4	3	2	2	7	4	8
Hacrobia-Other	Picozoa	0	4	4	8	4	16	13	7	9	1	1	8	2	11
Opisthokonta-Fungi	Basidiomycota	0	1	11	0	0	2	3	2	1	0	1	29	1	15
Opisthokonta-Fungi	Chytridiomycota	0	2	0	0	0	2	0	0	0	0	1	3	3	3
Opisthokonta-Metazoa	Echinodermata	0	1	0	0	0	1	0	1	1	0	0	1	1	1
Opisthokonta-Metazoa	Mollusca	0	2	4	0	0	4	3	0	0	0	0	8	15	19
Opisthokonta-Metazoa	Opisthokonta-Metazoa	0	2	4	3	2	11	8	6	4	0	0	5	7	16
Rhizaria-Cercozoa	Rhizaria-Cercozoa	0	2	16	3	4	11	3	5	3	2	1	16	15	71
Alveolata-Ciliates	Karyorelictea	0	0	1	0	0	2	0	0	0	0	0	1	0	3
Alveolata-Dinoflagellates	Noctilucales	0	0	1	0	0	0	0	0	0	0	0	0	0	0
Alveolata-Dinoflagellates	Suessiales	0	0	1	0	0	1	1	1	1	0	0	1	0	0
Alveolata-Dinoflagellates	Torodiniales	0	0	1	3	1	1	1	0	0	0	1	1	0	1
Alveolata-Syndiniales	Alveolata-Other	0	0	3	0	0	1	0	0	0	1	0	1	0	0
Archaeplastida-Other	Archaeplastida-Streptophyta	0	0	1	0	0	1	0	15	6	0	0	1	0	0
Opisthokonta-Fungi	Microsporidiomycota	0	0	1	0	0	0	0	0	0	0	0	0	0	0
Opisthokonta-Fungi	Opisthokonta-Fungi	0	0	1	0	0	2	1	0	1	0	0	0	2	5
Opisthokonta-Other	Ichthyosporea	0	0	2	0	0	0	0	0	0	1	0	0	1	0
Rhizaria-Cercozoa	Filosa-Granofilosea	0	0	1	0	0	0	0	0	0	0	0	0	0	1
Rhizaria-Cercozoa	Filosa-Thecofilosea	0	0	1	0	2	3	6	1	2	0	1	9	1	4
Rhizaria-Other	Rhizaria-Other	0	0	3	0	1	1	0	1	1	1	0	3	0	4
Amoebozoa	Amoebozoa	0	0	0	0	1	0	0	0	0	0	0	0	0	2
Excavata	Discoba	0	0	0	0	0	1	0	3	4	0	0	0	1	2
Excavata	Metamonada	0	0	0	0	0	3	0	1	0	0	0	0	2	2
Opisthokonta-Metazoa	Gastrotricha	0	0	0	0	0	1	0	0	0	0	0	0	1	0
Opisthokonta-Metazoa	Nematoda	0	0	0	0	0	1	0	0	0	0	1	2	0	0
Opisthokonta-Metazoa	Nemertea	0	0	0	0	0	1	0	0	0	0	0	0	0	1
Opisthokonta-Metazoa	Platyhelminthes	0	0	0	0	0	2	0	0	0	0	0	0	2	2
Opisthokonta-Metazoa	Porifera	0	0	0	0	0	2	0	0	0	0	0	0	0	1
Stramenopiles-Ochrophyta	Synurophyceae	0	0	0	0	0	1	0	0	0	0	0	0	0	1
Opisthokonta-Metazoa	Rotifera	0	0	0	0	0	0	1	1	0	0	1	2	1	1
Alveolata-Ciliates	Colpodea	0	0	0	0	0	0	0	1	0	0	0	0	0	0
Opisthokonta-Fungi	Ascomycota	0	0	0	0	0	0	0	1	0	0	0	0	0	1
Alveolata-Ciliates	Prostomatea	0	0	0	0	0	0	0	0	1	4	1	1	0	0
Apusozoa	Mantamonadidea	0	0	0	0	0	0	0	0	0	0	1	0	0	0
Rhizaria-Cercozoa	Filosa-Sarcomonadea	0	0	0	0	0	0	0	0	0	0	0	1	2	11
Opisthokonta-Other	Filasterea	0	0	0	0	0	0	0	0	0	0	0	0	1	1
Rhizaria-Cercozoa	Filosa	0	0	0	0	0	0	0	0	0	0	0	0	1	1
Apusozoa	Apusozoa	0	0	0	0	0	0	0	0	0	0	0	0	0	2
Taxa	Taxa2	SEQ_sum_Candelabra.Plume.in.situ	SEQ_sum_Candelabra.Vent.Grazing	SEQ_sum_Candelabra.Vent.in.situ	SEQ_sum_Deep.seawater.in.situ	SEQ_sum_Mt.Edwards.Plume.in.situ	SEQ_sum_Mt.Edwards.Vent.Grazing	SEQ_sum_Mt.Edwards.Vent.in.situ	SEQ_sum_Near.vent.BW.Grazing	SEQ_sum_Near.vent.BW.in.situ	SEQ_sum_Shallow.seawater.in.situ	SEQ_sum_SirVentsAlot.Vent.Grazing	SEQ_sum_SirVentsAlot.Vent.in.situ	SEQ_sum_Venti.Latte.Vent.Grazing	SEQ_sum_Venti.Latte.Vent.in.situ
Alveolata-Ciliates	Ciliates-Other	310	1075	1646	32	244	3875.5	2754	6886	462	163	75	1668	146	209
Alveolata-Ciliates	Heterotrichea	6	264	74	13	134	32801.5	1105	61.5	15	51	9570	4957	11	30
Alveolata-Ciliates	Litostomatea	81	22	1003	0	68	513	1680	827	0	1445	71	2572	251	483
Alveolata-Ciliates	Nassophorea	222	117	397	101	375	312	1414	1960.5	368	424	71	486	86	208
Alveolata-Ciliates	Oligohymenophorea	1104	3572	32144	170	2525	10465	2246	16869.5	1946	3188	2400	6518	2370	5314
Alveolata-Ciliates	Phyllopharyngea	115	7	623	273	3058	1483	244	1538	209.5	4645	1530	1197	3060	2701
Alveolata-Ciliates	Plagiopylea	5	40	3	0	0	188	442	9	0	0	59	1519	102	6403
Alveolata-Ciliates	Spirotrichea-Choreotrichida	139	356	1255	279	142	827	3909	2215	761.5	1432	490	919	210	418
Alveolata-Ciliates	Spirotrichea-Euplotia	42	0	842	0	32	541	3574	407	10	0	0	369	3074	13337
Alveolata-Ciliates	Spirotrichea-Other	46	54	68	16	21	274.5	53	850	71.5	66	468	188	609	112
Alveolata-Ciliates	Spirotrichea-Strombidiida	559	7051	6799	2840	1705	10057	24249	11110.5	2618.5	555	8550	12053	2915	6971
Alveolata-Ciliates	Spirotrichea-Tintinnida	49	0	47	0	85	313	254	934	92.5	74	138	282	123	38
Alveolata-Dinoflagellates	Alveolata-Other	2313	2675	16712	2031	1571	10925	5295	7846	12110.5	2937	2188	11329	2899	3849
Alveolata-Dinoflagellates	Gymnodiniales	1317	330	5154	1370	1129	3572	3562	4277.5	2192.5	984	1461	5078	773	1664
Alveolata-Dinoflagellates	Peridiniales	42	99	548	69	139	914.5	202	405.5	274	86	89	762	77	126
Alveolata-Dinoflagellates	Prorocentrales	381	78	1729	638	162	1412.5	1307	707.5	687	65	393	1042	233	992
Alveolata-Other	Alveolata-Other	68	26	1302	3	21	294.5	15	377	28	16	20	131	64	160
Alveolata-Other	Apicomplexa	26	15	399	0	9	44	0	0	0	5	0	3	50	5
Alveolata-Syndiniales	Syndiniales Dino-Groups (I-V)	13174	3173	25260	2396	2240	12944.5	6615	15978	8444	1974	3332	14111	2809	4343
Archaeplastida-Chlorophyta	Archaeplastida-Chlorophyta	917	1555	810	608	222	1750.5	1451	2323.5	208	35	330	948	49	2049
Hacrobia-Haptophyta	Hacrobia-Haptophyta	1171	1878	477	3123	475	3281.5	8061	1083	1143	54	766	2080	168	3888
Hacrobia-Other	Centroheliozoa	565	51	224	105	436	281.5	880	108	148.5	128	463	1003	47	247
Hacrobia-Other	Hacrobia-Other	1	0	0	1	0	0	5	0	0	0	0	0	0	0
Hacrobia-Other	Katablepharidophyta	10	111	19	77	89	136	632	15	0	12	206	161	90	225
Hacrobia-Other	Telonemia	78	145	235	167	184	691.5	1417	307.5	99.5	67	414	747	52	507
Opisthokonta-Metazoa	Annelida	90	119	271	22	14	5987	57003	0	0	0	0	55	2387	3671
Opisthokonta-Metazoa	Arthropoda	424	629	1528	11	0	1475.5	1393	22	34.5	3	17317	238	8887	504
Opisthokonta-Metazoa	Cnidaria	17254	40	2365	210	625	80	44	406.5	662	123	74	215	25	222
Opisthokonta-Metazoa	Craniata	11	0	8	1	1	9	0	3	7	0	0	0	0	4
Opisthokonta-Metazoa	Ctenophora	113	0	37	85	15	17	17	129	216	0	0	0	0	0
Opisthokonta-Metazoa	Urochordata	7	0	0	9	39	0	16	10	2	0	0	12	0	7
Opisthokonta-Other	Choanoflagellatea	115	497	187	128	520	626.5	1312	818.5	388	601	185	955	157	216
Opisthokonta-Other	Opisthokonta-Other	5	42	949	113	280	1231	361	2323	688.5	0	96	2509	518	2799
Rhizaria-Cercozoa	Endomyxa	86	72	1521	36	29	550	245	224	235.5	0	22	572	176	475
Rhizaria-Cercozoa	Filosa-Imbricatea	13	12	93	6	35	156.5	906	15	0	7	74	118	87	305
Rhizaria-Radiolaria	Polycystinea-Collodaria	3230	0	2	0	233	55	5	11	0	0	0	33	3	7
Rhizaria-Radiolaria	Polycystinea-Nassellaria	450	13	212	11	0	178.5	839	1110	62	8	8	113	103	58
Rhizaria-Radiolaria	Polycystinea-Spumellarida	6060	0	1155	56	192	113	12	35	20	27	3	207	24	18
Rhizaria-Radiolaria	RAD-A	38	27	130	0	18	417	142	93.5	187	59	74	306	177	86
Rhizaria-Radiolaria	RAD-B	2323	1403	4908	493	350	17229.5	2562	9104.5	3613.5	56	268	2670	3271	2770
Rhizaria-Radiolaria	RAD-C	142	597	3076	319	122	4609.5	2104	6181.5	2553.5	35	304	2097	1160	1648
Rhizaria-Radiolaria	Rhizaria-Acantharea	2219	3477	6029	182	9620	2535	631	4650.5	854.5	3747	740	1599	455	422
Rhizaria-Radiolaria	Rhizaria-Radiolaria	89	25	189	14	23	112.5	38	63.5	101.5	13	0	147	12	52
Stramenopiles-MAST	MAST	555	11002	4421	2199	5479	3930.5	9203	2484	1234	12558	1410	18651	535	3110
Stramenopiles-Ochrophyta	Bacillariophyta	554	1533	246	234	302	1114.5	1341	509.5	400.5	357	682	940	59	224
Stramenopiles-Ochrophyta	Bolidophyceae	77	99	684	27	117	1021.5	453	118	133	7	107	338	72	143
Stramenopiles-Ochrophyta	Chrysophyceae	54	119	1040	1997	1029	2337	2294	691.5	656.5	266	1359	1337	1098	2332
Stramenopiles-Ochrophyta	Dictyochophyceae	102	81	101	233	226	227	940	36	51.5	7	373	365	0	250
Stramenopiles-Ochrophyta	MOCH	28	38	110	194	440	204.5	1336	83	42.5	55	496	577	0	295
Stramenopiles-Ochrophyta	Pelagophyceae	139	2184	799	1590	946	496.5	1526	145.5	100	44	749	2179	0	694
Stramenopiles-Ochrophyta	Stramenopiles-Other	100	135	2102	40	247	1131	350	323.5	389	16	226	787	425	666
Stramenopiles-Other	Stramenopiles-Other	50	297	1421	467	198	1323.5	470	93711.5	7876	180	127	577	1068	5080
Unassigned-Eukaryote	Unassigned-Eukaryote	1628	337	4601	955	645	4542	780	7908	1952	1113	220	2157	1260	8539
Alveolata-Ciliates	Spirotrichea-Hypotrichia	0	94	5	6	0	55	0	187.5	27.5	0	0	1	61	273
Alveolata-Dinoflagellates	Gonyaulacales	0	10	25	0	0	0	109	0	4	0	50	63	0	6
Amoebozoa	Breviatea	0	4	8	0	0	233	12	0	0	0	20	5	46	507
Amoebozoa	Lobosa	0	7	2	0	0	111	28	273.5	0	0	15	66	611	825
Apusozoa	Apusomonadidae	0	10	45	0	0	161.5	24	3	0	0	0	0	354	801
Apusozoa	Hilomonadea	0	4	0	8	33	0	0	993.5	119	11	52	0	36	335
Archaeplastida-Other	Archaeplastida-Other	0	66	135	12	0	125	18	167	265.5	0	0	18	12	7
Hacrobia-Cryptophyta	Hacrobia-Cryptophyta	0	237	129	252	24	178	214	265.5	53.5	72	29	95	39	213
Hacrobia-Other	Picozoa	0	109	20	71	10	454	429	88	151.5	5	23	67	48	189
Opisthokonta-Fungi	Basidiomycota	0	7	3964	0	0	44	8631	32	3	0	21	3819	2	12706
Opisthokonta-Fungi	Chytridiomycota	0	15	0	0	0	19.5	0	0	0	0	11	76	21	47
Opisthokonta-Metazoa	Echinodermata	0	6	0	0	0	2	0	8	6	0	0	6	7	33
Opisthokonta-Metazoa	Mollusca	0	5	142	0	0	36	5	0	0	0	0	18	62	144
Opisthokonta-Metazoa	Opisthokonta-Metazoa	0	34	468	64	70	473.5	161	892	291.5	0	0	559	70	94
Rhizaria-Cercozoa	Rhizaria-Cercozoa	0	22	143	7	5	184	11	29	22	33	20	201	83	1064
Alveolata-Ciliates	Karyorelictea	0	0	4	0	0	20	0	0	0	0	0	3	0	29
Alveolata-Dinoflagellates	Noctilucales	0	0	1	0	0	0	0	0	0	0	0	0	0	0
Alveolata-Dinoflagellates	Suessiales	0	0	50	0	0	43	10	43	43	0	0	41	0	0
Alveolata-Dinoflagellates	Torodiniales	0	0	106	314	37	13	345	0	0	0	148	218	0	82
Alveolata-Syndiniales	Alveolata-Other	0	0	15	0	0	4	0	0	0	1	0	3	0	0
Archaeplastida-Other	Archaeplastida-Streptophyta	0	0	10	0	0	52	0	796.5	206	0	0	2	0	0
Opisthokonta-Fungi	Microsporidiomycota	0	0	162	0	0	0	0	0	0	0	0	0	0	0
Opisthokonta-Fungi	Opisthokonta-Fungi	0	0	10	0	0	7	1	0	7	0	0	0	94	942
Opisthokonta-Other	Ichthyosporea	0	0	11	0	0	0	0	0	0	5	0	0	11	0
Rhizaria-Cercozoa	Filosa-Granofilosea	0	0	1	0	0	0	0	0	0	0	0	0	0	1
Rhizaria-Cercozoa	Filosa-Thecofilosea	0	0	5	0	2	41	75	1	33	0	26	29	1	20
Rhizaria-Other	Rhizaria-Other	0	0	3	0	2	1	0	2	2	2	0	9	0	8
Amoebozoa	Amoebozoa	0	0	0	0	4	0	0	0	0	0	0	0	0	7
Excavata	Discoba	0	0	0	0	0	6	0	15	13	0	0	0	5	5
Excavata	Metamonada	0	0	0	0	0	151	0	71	0	0	0	0	44	262
Opisthokonta-Metazoa	Gastrotricha	0	0	0	0	0	9	0	0	0	0	0	0	3	0
Opisthokonta-Metazoa	Nematoda	0	0	0	0	0	3	0	0	0	0	2	13	0	0
Opisthokonta-Metazoa	Nemertea	0	0	0	0	0	6	0	0	0	0	0	0	0	11
Opisthokonta-Metazoa	Platyhelminthes	0	0	0	0	0	18	0	0	0	0	0	0	12	14
Opisthokonta-Metazoa	Porifera	0	0	0	0	0	7	0	0	0	0	0	0	0	80
Stramenopiles-Ochrophyta	Synurophyceae	0	0	0	0	0	3	0	0	0	0	0	0	0	1
Opisthokonta-Metazoa	Rotifera	0	0	0	0	0	0	26	16	0	0	102	12	5	8
Alveolata-Ciliates	Colpodea	0	0	0	0	0	0	0	31	0	0	0	0	0	0
Opisthokonta-Fungi	Ascomycota	0	0	0	0	0	0	0	2	0	0	0	0	0	17
Alveolata-Ciliates	Prostomatea	0	0	0	0	0	0	0	0	7	1278	2	3	0	0
Apusozoa	Mantamonadidea	0	0	0	0	0	0	0	0	0	0	5	0	0	0
Rhizaria-Cercozoa	Filosa-Sarcomonadea	0	0	0	0	0	0	0	0	0	0	0	1	112	813
Opisthokonta-Other	Filasterea	0	0	0	0	0	0	0	0	0	0	0	0	17	10
Rhizaria-Cercozoa	Filosa	0	0	0	0	0	0	0	0	0	0	0	0	7	18
Apusozoa	Apusozoa	0	0	0	0	0	0	0	0	0	0	0	0	0	36
