## Supplementary material for "Protistan grazing impacts microbial communities and carbon cycling at deep-sea hydrothermal vents": Table S3

### Sheet: Table S3
Table S3. Total number of ASVs (top table) and sequences (bottom table) for each major protistan group. Columns list each sample type and represent the average across replicates and the sum across samples from the same grazing incubation.
Taxa	Shallow seawater in situ sterivex	Deep seawater in situ sterivex	Near vent BW in situ sterivex	Near vent BW Grazing T0	Near vent BW Grazing T24	Near vent BW Grazing T36	Mt Edwards Plume in situ sterivex	Mt Edwards Vent in situ SUPR	Mt Edwards Vent Grazing T0	Mt Edwards Vent Grazing T36	Venti Latte Vent in situ SUPR	Venti Latte Vent Grazing T0	Venti Latte Vent Grazing T36	Candelabra Plume in situ sterivex	Candelabra Vent in situ SUPR	Candelabra Vent Grazing T24	SirVentsAlot Vent in situ SUPR	SirVentsAlot Vent Grazing T24
Alveolates-Ciliates	252	130	141	152	102	95	220	205	154	178	283	101	79	86	266	135	347	86
Alveolates-Dinoflagellates	91	115	126	100	42	43	83	101	78	101	86	44	24	52	239	51	194	60
Alveolates-Other	5	2	5	8	7	6	6	3	4	15	13	4	4	4	62	4	19	3
Alveolates-Syndiniales	133	98	206	185	136	113	91	180	169	233	121	64	31	145	461	85	285	101
Amoebozoa	0	0	0	6	4	4	1	4	5	8	20	7	5	0	3	2	4	3
Apusozoa	1	1	1	3	2	1	1	3	1	1	12	4	3	0	4	2	0	2
Archaeplastida-Chlorophyta	2	15	7	10	10	8	7	17	10	13	15	1	2	8	10	7	15	10
Archaeplastida-Other	0	2	10	12	9	2	0	2	2	1	1	0	1	0	3	2	2	0
Excavata	0	0	4	1	2	1	0	0	4	1	4	3	0	0	0	0	0	0
Hacrobia-Cryptophyta	2	9	3	3	4	3	2	5	3	8	8	3	3	0	6	7	7	2
Hacrobia-Haptophyta	4	73	29	17	9	8	21	68	29	41	42	5	3	9	15	33	68	20
Hacrobia-Other	15	25	19	14	8	7	24	48	23	33	46	6	5	14	20	15	48	17
Opisthokonta-Fungi	0	0	2	0	1	2	0	4	4	4	24	3	4	0	13	3	32	2
Opisthokonta-Metazoa	5	22	26	16	10	14	31	43	34	37	67	38	34	39	37	11	37	10
Opisthokonta-Other	21	18	39	31	19	23	31	38	31	39	68	28	20	10	29	14	51	14
Rhizaria-Cercozoa	3	9	9	7	5	5	9	13	15	18	109	20	11	2	31	6	44	5
Rhizaria-Other	1	0	1	1	0	0	1	0	1	0	4	0	0	0	3	0	3	0
Rhizaria-Radiolaria	131	62	133	117	96	94	111	106	126	134	102	88	50	110	238	66	171	41
Stramenopiles-MAST	102	50	55	42	17	29	93	74	38	68	66	19	8	28	89	40	113	32
Stramenopiles-Ochrophyta	77	92	70	31	26	34	175	102	49	85	124	34	21	28	145	67	189	69
Stramenopiles-Other	46	30	63	53	24	29	40	46	33	48	169	53	29	7	94	32	75	11
Unassigned-Eukaryote	77	50	69	62	36	35	99	66	58	52	223	43	25	37	172	23	176	15
Taxa	Shallow seawater in situ sterivex	Deep seawater in situ sterivex	Near vent BW in situ sterivex	Near vent BW Grazing T0	Near vent BW Grazing T24	Near vent BW Grazing T36	Mt Edwards Plume in situ sterivex	Mt Edwards Vent in situ SUPR	Mt Edwards Vent Grazing T0	Mt Edwards Vent Grazing T36	Venti Latte Vent in situ SUPR	Venti Latte Vent Grazing T0	Venti Latte Vent Grazing T36	Candelabra Plume in situ sterivex	Candelabra Vent in situ SUPR	Candelabra Vent Grazing T24	SirVentsAlot Vent in situ SUPR	SirVentsAlot Vent Grazing T24
Alveolata-Ciliates	13321	3725	6589	26441.5	8331	9114	8389	41924	39028	22697.5	36526	8390	4628	2678	44910	12652	32735	23424
Alveolata-Dinoflagellates	4072	4422	15311	6102.5	3913	3264	3038	10830	7580	9300	6719	2650	1332	4053	24325	3192	18533	4329
Alveolata-Other	21	3	28	80	76	221	30	15	78	260.5	165	69	45	94	1701	41	134	20
Alveolata-Syndiniales	1975	2396	8444	5667	5544	4767	2240	6615	6492	6456.5	4343	1955	854	13174	25275	3173	14114	3332
Amoebozoa	0	0	0	198.5	61	14	4	40	156	188	1339	482	175	0	10	11	71	35
Apusozoa	11	8	119	169.5	421	406	33	24	70	91.5	1172	285	105	0	45	14	0	57
Archaeplastida-Chlorophyta	35	608	208	403.5	928	992	222	1451	1058	692.5	2049	4	45	917	810	1555	948	330
Archaeplastida-Other	0	12	471.5	563.5	336	64	0	18	101	76	7	0	12	0	145	66	20	0
Excavata	0	0	13	71	10	5	0	0	146	11	267	49	0	0	0	0	0	0
Hacrobia-Cryptophyta	72	252	53.5	56.5	135	74	24	214	113	65	213	26	13	0	129	237	95	29
Hacrobia-Haptophyta	54	3123	1143	459	370	254	475	8061	1600	1681.5	3888	104	64	1171	477	1878	2080	766
Hacrobia-Other	212	421	399.5	246.5	112	160	719	3363	719	844	1168	192	45	654	498	416	1978	1106
Opisthokonta-Fungi	0	0	10	0	2	32	0	8632	34	36.5	13712	83	34	0	4136	22	3895	32
Opisthokonta-Metazoa	126	402	1219	617.5	245	624	764	58665	4353	3770	4792	2630	8828	17899	4819	833	1128	17495
Opisthokonta-Other	606	241	1076.5	1233.5	1147	761	800	1673	1110	747.5	3025	480	223	120	1147	539	3464	281
Rhizaria-Cercozoa	40	49	290.5	64	77	128	71	1237	452	479.5	2696	277	189	99	1763	106	921	142
Rhizaria-Other	2	0	2	2	0	0	2	0	1	0	8	0	0	0	3	0	9	0
Rhizaria-Radiolaria	3945	1075	7392	6570.5	7845	6834	10558	6333	14539	10711	5061	3646	1559	14551	15701	5542	7172	1397
Stramenopiles-MAST	12558	2199	1234	1054	683	747	5479	9203	1689	2241.5	3110	389	146	555	4421	11002	18651	1410
Stramenopiles-Ochrophyta	752	4315	1773	623	443	841	3307	8240	1456	5079	4605	1272	382	1054	5082	4189	6523	3992
Stramenopiles-Other	180	467	7876	54115.5	30640	8956	198	470	512	811.5	5080	692	376	50	1421	297	577	127
Unassigned-Eukaryote	1113	955	1952	2868	2905	2135	645	780	3812	730	8539	558	702	1628	4601	337	2157	220
