## Supplementary material for "Protistan grazing impacts microbial communities and carbon cycling at deep-sea hydrothermal vents": Table S2

### Sheet: TableS2
Table S2. Sample names, metadata, and SRA IDs for all sequence samples in this study. Both 18S and 16S rRNA amplicon sequencing was conducted for this study. All sequences are submitted under SRA BioProject PRJNA637089.
SAMPLENAME	LOCATION	LOCATION_SPECIFIC	SAMPLEID	Sampletype	LocationName	Sample_or_Control	Sample_or_BSW	BioProject	SRA	R1	R2
Axial_ExtractControl_CTRL_2019	ExtractControl	ExtractControl	CTRL	Control	Lab blank	Control Sample	Control	PRJNA637089	SAMN15341592	Axial_ExtractControl_CTRL_2019_R1.fastq	Axial_ExtractControl_CTRL_2019_R2.fastq
GordaRidge_BSW020_sterivex_2019_REPa	GordaRidge	BSW020	sterivex	in situ	Deep seawater	True Sample	BSW	PRJNA637089	SAMN15341575	GordaRidge_BSW020_sterivex_2019_REPa_R1.fastq	GordaRidge_BSW020_sterivex_2019_REPa_R2.fastq
GordaRidge_BSW056_sterivex_2019_REPb	GordaRidge	BSW056	sterivex	in situ	Deep seawater	True Sample	BSW	PRJNA637089	SAMN15341577	GordaRidge_BSW056_sterivex_2019_REPb_R1.fastq	GordaRidge_BSW056_sterivex_2019_REPb_R2.fastq
GordaRidge_BSW081_sterivex_2019	GordaRidge	BSW081	sterivex	in situ	Shallow seawater	True Sample	BSW	PRJNA637089	SAMN15341578	GordaRidge_BSW081_sterivex_2019_R1.fastq	GordaRidge_BSW081_sterivex_2019_R2.fastq
GordaRidge_Plume001_sterivex_2019_REPa	GordaRidge	Plume001	sterivex	in situ	Near vent BW	True Sample	True Sample	PRJNA637089	SAMN15341570	GordaRidge_Plume001_sterivex_2019_REPa_R1.fastq	GordaRidge_Plume001_sterivex_2019_REPa_R2.fastq
GordaRidge_Plume001_sterivex_2019_REPb	GordaRidge	Plume001	sterivex	in situ	Near vent BW	True Sample	True Sample	PRJNA637089	SAMN15341571	GordaRidge_Plume001_sterivex_2019_REPb_R1.fastq	GordaRidge_Plume001_sterivex_2019_REPb_R2.fastq
GordaRidge_Plume001_T0_2019_REP12	GordaRidge	Plume001	T0	Grazing	Near vent BW	True Sample	True Sample	PRJNA637089	SAMN15341559	GordaRidge_Plume001_T0_2019_REP12_R1.fastq	GordaRidge_Plume001_T0_2019_REP12_R2.fastq
GordaRidge_Plume001_T0_2019_REP34	GordaRidge	Plume001	T0	Grazing	Near vent BW	True Sample	True Sample	PRJNA637089	SAMN15341569	GordaRidge_Plume001_T0_2019_REP34_R1.fastq	GordaRidge_Plume001_T0_2019_REP34_R2.fastq
GordaRidge_Plume001_T24_2019_REP12	GordaRidge	Plume001	T24	Grazing	Near vent BW	True Sample	True Sample	PRJNA637089	SAMN15341560	GordaRidge_Plume001_T24_2019_REP12_R1.fastq	GordaRidge_Plume001_T24_2019_REP12_R2.fastq
GordaRidge_Plume001_T36_2019_REP12	GordaRidge	Plume001	T36	Grazing	Near vent BW	True Sample	True Sample	PRJNA637089	SAMN15341561	GordaRidge_Plume001_T36_2019_REP12_R1.fastq	GordaRidge_Plume001_T36_2019_REP12_R2.fastq
GordaRidge_Plume036_sterivex_2019_REPb	GordaRidge	Plume036	sterivex	in situ	Plume	True Sample	True Sample	PRJNA637089	SAMN15341576	GordaRidge_Plume036_sterivex_2019_REPb_R1.fastq	GordaRidge_Plume036_sterivex_2019_REPb_R2.fastq
GordaRidge_Plume096_sterivex_2019	GordaRidge	Plume096	sterivex	in situ	Plume	True Sample	True Sample	PRJNA637089	SAMN15341579	GordaRidge_Plume096_sterivex_2019_R1.fastq	GordaRidge_Plume096_sterivex_2019_R2.fastq
GordaRidge_Shipblank_CTRL_2019_S31	GordaRidge	Shipblank	CTRL	control	Shipblank	Control Sample	Control	PRJNA637089	SAMN15341572	GordaRidge_Shipblank_CTRL_2019_S31_R1.fastq	GordaRidge_Shipblank_CTRL_2019_S31_R2.fastq
GordaRidge_Shipblank_CTRL_2019_S32	GordaRidge	Shipblank	CTRL	control	Shipblank	Control Sample	Control	PRJNA637089	SAMN15341573	GordaRidge_Shipblank_CTRL_2019_S32_R1.fastq	GordaRidge_Shipblank_CTRL_2019_S32_R2.fastq
GordaRidge_Shipblank_CTRL_2019_S33	GordaRidge	Shipblank	CTRL	control	Shipblank	Control Sample	Control	PRJNA637089	SAMN15341574	GordaRidge_Shipblank_CTRL_2019_S33_R1.fastq	GordaRidge_Shipblank_CTRL_2019_S33_R2.fastq
GordaRidge_Vent009_SUPRS1_2019	GordaRidge	Vent009	SUPRS1	in situ	Mt Edwards Vent	True Sample	True Sample	PRJNA637089	SAMN15341580	GordaRidge_Vent009_SUPRS1_2019_R1.fastq	GordaRidge_Vent009_SUPRS1_2019_R2.fastq
GordaRidge_Vent010_SUPRS2_2019	GordaRidge	Vent010	SUPRS2	in situ	Mt Edwards Vent	True Sample	True Sample	PRJNA637089	SAMN15341584	GordaRidge_Vent010_SUPRS2_2019_R1.fastq	GordaRidge_Vent010_SUPRS2_2019_R2.fastq
GordaRidge_Vent011_SUPRS3_2019	GordaRidge	Vent011	SUPRS3	in situ	Mt Edwards Vent	True Sample	True Sample	PRJNA637089	SAMN15341585	GordaRidge_Vent011_SUPRS3_2019_R1.fastq	GordaRidge_Vent011_SUPRS3_2019_R2.fastq
GordaRidge_Vent013_T0_2019_REP13	GordaRidge	Vent013	T0	Grazing	Mt Edwards Vent	True Sample	True Sample	PRJNA637089	SAMN15341562	GordaRidge_Vent013_T0_2019_REP13_R1.fastq	GordaRidge_Vent013_T0_2019_REP13_R2.fastq
GordaRidge_Vent013_T36_2019_REP12	GordaRidge	Vent013	T36	Grazing	Mt Edwards Vent	True Sample	True Sample	PRJNA637089	SAMN15341563	GordaRidge_Vent013_T36_2019_REP12_R1.fastq	GordaRidge_Vent013_T36_2019_REP12_R2.fastq
GordaRidge_Vent013_T36_2019_REP34	GordaRidge	Vent013	T36	Grazing	Mt Edwards Vent	True Sample	True Sample	PRJNA637089	SAMN15341564	GordaRidge_Vent013_T36_2019_REP34_R1.fastq	GordaRidge_Vent013_T36_2019_REP34_R2.fastq
GordaRidge_Vent039_SUPRS1_2019	GordaRidge	Vent039	SUPRS1	in situ	Venti Latte Vent	True Sample	True Sample	PRJNA637089	SAMN15341581	GordaRidge_Vent039_SUPRS1_2019_R1.fastq	GordaRidge_Vent039_SUPRS1_2019_R2.fastq
GordaRidge_Vent040_SUPRS2_2019	GordaRidge	Vent040	SUPRS2	in situ	Venti Latte Vent	True Sample	True Sample	PRJNA637089	SAMN15341586	GordaRidge_Vent040_SUPRS2_2019_R1.fastq	GordaRidge_Vent040_SUPRS2_2019_R2.fastq
GordaRidge_Vent041_SUPRS3_2019	GordaRidge	Vent041	SUPRS3	in situ	Venti Latte Vent	True Sample	True Sample	PRJNA637089	SAMN15341587	GordaRidge_Vent041_SUPRS3_2019_R1.fastq	GordaRidge_Vent041_SUPRS3_2019_R2.fastq
GordaRidge_Vent043_T0_2019_REP13	GordaRidge	Vent043	T0	Grazing	Venti Latte Vent	True Sample	True Sample	PRJNA637089	SAMN15341565	GordaRidge_Vent043_T0_2019_REP13_R1.fastq	GordaRidge_Vent043_T0_2019_REP13_R2.fastq
GordaRidge_Vent043_T36_2019_REP13	GordaRidge	Vent043	T36	Grazing	Venti Latte Vent	True Sample	True Sample	PRJNA637089	SAMN15341566	GordaRidge_Vent043_T36_2019_REP13_R1.fastq	GordaRidge_Vent043_T36_2019_REP13_R2.fastq
GordaRidge_Vent086_SUPRS1_2019	GordaRidge	Vent086	SUPRS1	in situ	Candelabra Vent	True Sample	True Sample	PRJNA637089	SAMN15341582	GordaRidge_Vent086_SUPRS1_2019_R1.fastq	GordaRidge_Vent086_SUPRS1_2019_R2.fastq
GordaRidge_Vent087_SUPRS2_2019	GordaRidge	Vent087	SUPRS2	in situ	Candelabra Vent	True Sample	True Sample	PRJNA637089	SAMN15341588	GordaRidge_Vent087_SUPRS2_2019_R1.fastq	GordaRidge_Vent087_SUPRS2_2019_R2.fastq
GordaRidge_Vent088_SUPRS3_2019	GordaRidge	Vent088	SUPRS3	in situ	Candelabra Vent	True Sample	True Sample	PRJNA637089	SAMN15341589	GordaRidge_Vent088_SUPRS3_2019_R1.fastq	GordaRidge_Vent088_SUPRS3_2019_R2.fastq
GordaRidge_Vent090_T24_2019	GordaRidge	Vent090	T24	Grazing	Candelabra Vent	True Sample	True Sample	PRJNA637089	SAMN15341568	GordaRidge_Vent090_T24_2019_R1.fastq	GordaRidge_Vent090_T24_2019_R2.fastq
GordaRidge_Vent105_SUPRS9_2019	GordaRidge	Vent105	SUPRS9	in situ	SirVentsAlot Vent	True Sample	True Sample	PRJNA637089	SAMN15341583	GordaRidge_Vent105_SUPRS9_2019_R1.fastq	GordaRidge_Vent105_SUPRS9_2019_R2.fastq
GordaRidge_Vent106_SUPRS10_2019	GordaRidge	Vent106	SUPRS10	in situ	SirVentsAlot Vent	True Sample	True Sample	PRJNA637089	SAMN15341590	GordaRidge_Vent106_SUPRS10_2019_R1.fastq	GordaRidge_Vent106_SUPRS10_2019_R2.fastq
GordaRidge_Vent107_SUPRS11_2019	GordaRidge	Vent107	SUPRS11	in situ	SirVentsAlot Vent	True Sample	True Sample	PRJNA637089	SAMN15341591	GordaRidge_Vent107_SUPRS11_2019_R1.fastq	GordaRidge_Vent107_SUPRS11_2019_R2.fastq
GordaRidge_Vent110_T24_2019	GordaRidge	Vent110	T24	Grazing	SirVentsAlot Vent	True Sample	True Sample	PRJNA637089	SAMN15341567	GordaRidge_Vent110_T24_2019_R1.fastq	GordaRidge_Vent110_T24_2019_R2.fastq
GordaRidge_NA108-052_BlueCiliate	Gorda Ridge	Blue Ciliate	Mat	in situ	Blue Ciliate	Sample	Sample	PRJNA637089	SAMN15341593	NA108052STEP_S44_R1_001.fastq.gz	NA108052STEP_S44_R2_001.fastq.gz
GordaRidge_NA108-081_150mNiskin_BSW	Gorda Ridge	Shallow seawater	Niskin10	in situ	Shallow seawater	Sample	Sample	PRJNA637089	SAMN15341594	NA108081STEP_S47_R1_001.fastq.gz	NA108081STEP_S47_R2_001.fastq.gz
GordaRidge_NA108-003_Niskin_BSW	Gorda Ridge	Deep seawater	Niskin10	in situ	Deep seawater	Sample	BSW	PRJNA637089	SAMN15341595	NA108003STEP20200226_S18_L001_R1_001.fastq.gz	NA108003STEP20200226_S18_L001_R2_001.fastq.gz
GordaRidge_NA108-020_Niskin_BSW_RepA	Gorda Ridge	Deep seawater	Niskins6-12	in situ	Deep seawater	Sample	BSW	PRJNA637089	SAMN15341596	NA108020aSTEP_S36_R1_001.fastq.gz	NA108020aSTEP_S36_R2_001.fastq.gz
GordaRidge_NA108-020_Niskin_BSW_RepB	Gorda Ridge	Deep seawater	Niskins6-12	in situ	Deep seawater	Sample	BSW	PRJNA637089	SAMN15341597	NA108020bSTEP_S37_R1_001.fastq.gz	NA108020bSTEP_S37_R2_001.fastq.gz
GordaRidge_NA108-056_Niskin_BSW_RepA	Gorda Ridge	Deep seawater	Niskin7	in situ	Deep seawater	Sample	BSW	PRJNA637089	SAMN15341598	NA108056aSTEP_S45_R1_001.fastq.gz	NA108056aSTEP_S45_R2_001.fastq.gz
GordaRidge_NA108-056_Niskin_BSW_RepB	Gorda Ridge	Deep seawater	Niskin7	in situ	Deep seawater	Sample	BSW	PRJNA637089	SAMN15341599	NA108056bSTEP_S46_R1_001.fastq.gz	NA108056bSTEP_S46_R2_001.fastq.gz
GordaRidge_NA108-102_SUPR_Filter_BSW	Gorda Ridge	Deep seawater	S6	in situ	Deep seawater	Sample	BSW	PRJNA637089	SAMN15341600	NA108102STEP_S52_R1_001.fastq.gz	NA108102STEP_S52_R2_001.fastq.gz
GordaRidge_NA108-036_Niskin_Plume_RepA	Gorda Ridge	Mt Edwards Plume	Niskin7-12	in situ	Mt Edwards Plume	Sample	Sample	PRJNA637089	SAMN15341601	NA108036aSTEP_S38_R1_001.fastq.gz	NA108036aSTEP_S38_R2_001.fastq.gz
GordaRidge_NA108-036_Niskin_Plume_RepB	Gorda Ridge	Mt Edwards Plume	Niskin7-12	in situ	Mt Edwards Plume	Sample	Sample	PRJNA637089	SAMN15341602	NA108036bSTEP_S39_R1_001.fastq.gz	NA108036bSTEP_S39_R2_001.fastq.gz
GordaRidge_NA108-001_Niskin_Plume_MtEdwards_RepA	Gorda Ridge	Mt Edwards Plume	Niskin7	in situ	Near vent BW	Sample	Sample	PRJNA637089	SAMN15341603	NA108001aSTEP_S30_R1_001.fastq.gz	NA108001aSTEP_S30_R2_001.fastq.gz
GordaRidge_NA108-001_Niskin_Plume_MtEdwards_RepB	Gorda Ridge	Mt Edwards Plume	Niskin7	in situ	Near vent BW	Sample	Sample	PRJNA637089	SAMN15341604	NA108001bSTEP_S31_R1_001.fastq.gz	NA108001bSTEP_S31_R2_001.fastq.gz
GordaRidge_NA108-096_Niskin_Plume_MtEdwards	Gorda Ridge	Mt Edwards Plume	Niskin7-12	in situ	Mt Edwards Plume	Sample	Sample	PRJNA637089	SAMN15341605	NA108096STEP_S50_R1_001.fastq.gz	NA108096STEP_S50_R2_001.fastq.gz
GordaRidge_NA108-009_SUPR_Filter_MtEdwards	Gorda Ridge	Mt Edwards Vent	S1	in situ	Mt Edwards Vent	Sample	Sample	PRJNA637089	SAMN15341606	NA108009STEP_S33_R1_001.fastq.gz	NA108009STEP_S33_R2_001.fastq.gz
GordaRidge_NA108-010_SUPR_Filter_MtEdwards	Gorda Ridge	Mt Edwards Vent	S2	in situ	Mt Edwards Vent	Sample	Sample	PRJNA637089	SAMN15341607	NA108010STEP_S34_R1_001.fastq.gz	NA108010STEP_S34_R2_001.fastq.gz
GordaRidge_NA108-012_SUPR_BAG_MtEdwards	Gorda Ridge	Mt Edwards Vent	S7	in situ	Mt Edwards Vent	Sample	Sample	PRJNA637089	SAMN15341608	NA108012STEP_S35_R1_001.fastq.gz	NA108012STEP_S35_R2_001.fastq.gz
GordaRidge_NA108-039_SUPR_Filter_VentiLatte	Gorda Ridge	Venti Latte Vent	S1	in situ	Venti Latte Vent	Sample	Sample	PRJNA637089	SAMN15341609	NA108039STEP20200226_S19_L001_R1_001.fastq.gz	NA108039STEP20200226_S19_L001_R2_001.fastq.gz
GordaRidge_NA108-041_SUPR_Filter_VentiLatte	Gorda Ridge	Venti Latte Vent	S3	in situ	Venti Latte Vent	Sample	Sample	PRJNA637089	SAMN15341610	NA108041STEP_S41_R1_001.fastq.gz	NA108041STEP_S41_R2_001.fastq.gz
GordaRidge_NA108-042_SUPR_BAG_VentiLatte	Gorda Ridge	Venti Latte Vent	S7	in situ	Venti Latte Vent	Sample	Sample	PRJNA637089	SAMN15341611	NA108042STEP_S42_R1_001.fastq.gz	NA108042STEP_S42_R2_001.fastq.gz
GordaRidge_NA108-049_SUPR_Filter_PurpleRain	Gorda Ridge	Purple Rain Vent	S5	in situ	Purple Rain Vent	Sample	Sample	PRJNA637089	SAMN15341612	NA108049STEP_S43_R1_001.fastq.gz	NA108049STEP_S43_R2_001.fastq.gz
GordaRidge_NA108-051_SUPR_BAG_PurpleRain	Gorda Ridge	Purple Rain Vent	S9	in situ	Purple Rain Vent	Sample	Sample	PRJNA637089	SAMN15341613	NA08051STEP_S29_R1_001.fastq.gz	NA08051STEP_S29_R2_001.fastq.gz
GordaRidge_NA108-087_SUPR_Filter_Candelabra	Gorda Ridge	Candelabra Vent	S2	in situ	Candelabra Vent	Sample	Sample	PRJNA637089	SAMN15341614	NA108087STEP20200226_S20_L001_R1_001.fastq.gz	NA108087STEP20200226_S20_L001_R2_001.fastq.gz
GordaRidge_NA108-089_SUPR_BAG_Candelabra	Gorda Ridge	Candelabra Vent	S7	in situ	Candelabra Vent	Sample	Sample	PRJNA637089	SAMN15341615	NA108089STEP_S49_R1_001.fastq.gz	NA108089STEP_S49_R2_001.fastq.gz
GordaRidge_NA108-100_SUPR_BAG_OctopusSprings	Gorda Ridge	Octopus Springs Vent	S9	in situ	Octopus Springs Vent	Sample	Sample	PRJNA637089	SAMN15341616	NA108100STEP_S51_R1_001.fastq.gz	NA108100STEP_S51_R2_001.fastq.gz
GordaRidge_NA108-106_SUPR_Filter_SirVentsAlot	Gorda Ridge	SirVentsAlot Vent	S10	in situ	SirVentsAlot Vent	Sample	Sample	PRJNA637089	SAMN15341617	NA108106STEP_S53_R1_001.fastq.gz	NA108106STEP_S53_R2_001.fastq.gz
GordaRidge_NA108-108_SUPR_BAG_SirVentsAlot	Gorda Ridge	SirVentsAlot Vent	S12	in situ	SirVentsAlot Vent	Sample	Sample	PRJNA637089	SAMN15341618	NA108108STEP_S54_R1_001.fastq.gz	NA108108STEP_S54_R2_001.fastq.gz
GordaRidge_NA108-109_SUPR_BAG_SirVentsAlot	Gorda Ridge	SirVentsAlot Vent	S13	in situ	SirVentsAlot Vent	Sample	Sample	PRJNA637089	SAMN15341619	NA108109STEP_S55_R1_001.fastq.gz	NA108109STEP_S55_R2_001.fastq.gz
