## Supplementary material for "Protistan grazing impacts microbial communities and carbon cycling at deep-sea hydrothermal vents": Table S1

### Sheet: TableS1
	Table S1. Complete experiment details for each grazing incubation. Sample information (orange) rows list dive IDs and identifiers designated from EV Nautilus. Grazing incubation details (green) list start times and sampling time points (two per experiment) for each experiment and temperature of incubations. Due to the novel nature of these experiments, incubations were run at a variety of times, …
	Sample information	Dive-ID	H1750	H1751	H1753	H1755	H1756
		Sample Origin	Background	Vent	Vent	Vent	Vent
		Sample-ID (EV Nautilus)	NA108-001	NA108-013	NA108-043	NA108-090	NA108-110
		Vent name	Near vent bottom water	Mt. Edwards	Venti latte	Candelabra	SirVentsalot
		Latitude	42.755	42.7547	42.7549	42.755	42.7613
		Longitude	-126.71	-126.709	-126.709	-126.71	-126.705
	Grazing incubation details	Start date	2019-05-29	2019-05-30	2019-06-04	2019-06-06	2019-06-07
		End date	2019-05-31	2019-06-01	2019-06-06	2019-06-07	2019-06-08
		Est. FLP added (cells/mL)	44000	44000	44000	44000	44000
		T0	00:00:00	22:30:00	00:00:00	04:00:00	22:00:00
		T18			19:00:00	19:30:00	16:00:00
		T24	22:45:00	22:30:00	05:00:00	06:30:00	22:00:00
		T36	11:00:00	11:00:00
		T1 (hrs)	23	24	19	16	18
		T2 (hrs)	35	36	29	26	24
		Incubation temp min	12	12	13	12	13
		Incubation temp max	15	15	16.7	15	16
		Vol filtered for molecular samples (L)	0.9-0.95	1.8-2.7	1-1.4	2.4	2.7
	Results from grazing experiments	Which time point significant?	T2	T1	T1	T2	T1
		Incubation hours at significant time point	35	24	19	26	18
		FLP T0 cells ml-1	69818.9	60381.1	45154.6	25622.6	27985.3
		FLP TF cells ml-1	57808.3	40639.1	32448.3	14701.5	10606.1
		Std mean error of replicates at T0	6594.51	4786.64	670.34	3964.41	5055.51
		Std mean error of replicates at TF	472.55	4095.4	5670.6	3079.08	4108.88
		Average prokaryote cells/mL	51959.1	51439.5	111193	55076.7	52998.3
		Proportion of FLP to in situ cell concentration (%)	134.373	117.383	40.6094	46.5217	52.8042
		Mortality factor (m)	0.129444	0.395946	0.417402	0.512793	1.29367
		G (Model I)	8938.26	16818.5	31289	23475.3	32912.6
		G (min)	4839.4	17627	44259.1	25520.9	37981.1
		G (max)	12329.7	16128.8	18698.4	21977.8	29395.1
		Grazing rate (cells ml-1 consumed hr-1)	255.379	700.771	1646.79	902.895	1828.48
		Grazing rate min (cells ml-1 consumed hr-1)	138.269	734.458	2329.43	981.573	2110.06
		Grazing rate max (cells ml-1 consumed hr-1)	352.276	672.033	984.124	845.302	1633.06
		G (Model II)	9779.41	20105.3	36412.1	29833.2	47734.4
		Grazing rate - Model II (cells ml-1 consumed hr -1)	279.412	837.721	1916.43	1147.43	2651.91
		Prokaryote Turnover % day-1	17.2025	32.6957	28.1395	42.6229	62.1012
		Prokaryote Turnover % day-1 min	9.31387	34.2674	39.8041	46.3371	71.6647
		Prokaryote Turnover % day-1 max	23.7295	31.3549	16.8162	39.9041	55.4643
		Total cells consumed per day	6129.09	16818.5	39523	21669.5	43883.4
		µg C L-1 day-1*	0.527102	1.44639	3.39897	1.86358	3.77398
		µg C L-1 day-1**	1.06033	2.9096	6.83747	3.74882	7.59184
		*Derived from Morono et al. 2011
		**Derived from McNichol et al. 2018; LOFERER-KRO ̈ ßBACHER, J. KLIMA & R. PSENNER 1998
